# Reconstructing the transcriptional ontogeny of maize and sorghum supports an inverse hourglass model of inflorescence development

**DOI:** 10.1101/616235

**Authors:** Samuel Leiboff, Sarah Hake

## Abstract

Assembling meaningful comparisons between species is a major limitation in studying the evolution of organismal form. To understand development in maize and sorghum, closely-related species with architecturally distinct inflorescences, we collected RNAseq profiles encompassing inflorescence body plan specification in both species. We reconstructed molecular ontogenies from 40 B73 maize tassels and 47 BT×623 sorghum panicles and separated them into transcriptional stages. To discover new markers of inflorescence development, we used random forest machine learning to determine stage by RNAseq. We used two descriptions of transcriptional conservation to identify hourglass-like developmental stages. Despite short evolutionary ancestry of 12 million years, we found maize and sorghum inflorescences are most different during their hourglass-like stages of development, following an ‘inverse-hourglass’ model of development. We discuss if agricultural selection may account for the rapid divergence signatures in these species and the observed separation of evolutionary pressure and developmental reprogramming.

**Highlights:**

- Transcript dynamics identify maize tassel and sorghum panicle developmental stages
- Random forest predicts developmental age by gene expression, providing molecular markers and an *in silico* staging application
- Maize and sorghum inflorescences are most similar when committing stem cells to a determinant fate
- Expression conservation identifies hourglass-like stage, but transcriptomes diverge, similar to ‘inverse hourglass’ observations in cross-phyla animal embryo comparisons
