## Supplementary material for "Reconstructing the transcriptional ontogeny of maize and sorghum supports an inverse hourglass model of inflorescence development": Figure 2 supplemental file 1

### Sheet: Univariate ANOVA ZM
manova(maize_man ~ stage)
Response IM_count :
Df Sum Sq Mean Sq F value Pr(>F)
stage 4 8.175 2.04375 44.707 2.749e-13 ***
Residuals 35 1.600 0.04571
---
Signif. codes: 0 ‘***’ 0.001 ‘**’ 0.01 ‘*’ 0.05 ‘.’ 0.1 ‘ ’ 1
Response BM_count :
Df Sum Sq Mean Sq F value Pr(>F)
stage 4 172.089 43.022 19.941 1.241e-08 ***
Residuals 35 75.511 2.157
---
Signif. codes: 0 ‘***’ 0.001 ‘**’ 0.01 ‘*’ 0.05 ‘.’ 0.1 ‘ ’ 1
Response SPM_count :
Df Sum Sq Mean Sq F value Pr(>F)
stage 4 12993.9 3248.5 18.291 3.414e-08 ***
Residuals 35 6216.1 177.6
---
Signif. codes: 0 ‘***’ 0.001 ‘**’ 0.01 ‘*’ 0.05 ‘.’ 0.1 ‘ ’ 1
Response SM_count :
Df Sum Sq Mean Sq F value Pr(>F)
stage 4 197217 49304 13.905 6.908e-07 ***
Residuals 35 124099 3546
---
Signif. codes: 0 ‘***’ 0.001 ‘**’ 0.01 ‘*’ 0.05 ‘.’ 0.1 ‘ ’ 1
Response FM_count :
Df Sum Sq Mean Sq F value Pr(>F)
stage 4 1318450 329613 45.445 2.168e-13 ***
Residuals 35 253854 7253
---
Signif. codes: 0 ‘***’ 0.001 ‘**’ 0.01 ‘*’ 0.05 ‘.’ 0.1 ‘ ’ 1

### Sheet: Univariate ANOVA SB
manova(sorgs_man ~ stage)
Response IM_count :
Df Sum Sq Mean Sq F value Pr(>F)
stage 3 2.9482 0.98274 8.1095 0.0002562 ***
Residuals 39 4.7262 0.12118
---
Signif. codes: 0 ‘***’ 0.001 ‘**’ 0.01 ‘*’ 0.05 ‘.’ 0.1 ‘ ’ 1
Response BM_count :
Df Sum Sq Mean Sq F value Pr(>F)
stage 3 52821 17607.2 8.1696 0.0002429 ***
Residuals 39 84053 2155.2
---
Signif. codes: 0 ‘***’ 0.001 ‘**’ 0.01 ‘*’ 0.05 ‘.’ 0.1 ‘ ’ 1
Response SPM_count :
Df Sum Sq Mean Sq F value Pr(>F)
stage 3 4548.5 1516.17 4.6938 0.00682 **
Residuals 39 12597.7 323.02
---
Signif. codes: 0 ‘***’ 0.001 ‘**’ 0.01 ‘*’ 0.05 ‘.’ 0.1 ‘ ’ 1
Response SM_count :
Df Sum Sq Mean Sq F value Pr(>F)
stage 3 97356 32452 3.4184 0.02653 *
Residuals 39 370237 9493
---
Signif. codes: 0 ‘***’ 0.001 ‘**’ 0.01 ‘*’ 0.05 ‘.’ 0.1 ‘ ’ 1
Response FM_count :
Df Sum Sq Mean Sq F value Pr(>F)
stage 3 5874694 1958231 167.36 < 2.2e-16 ***
Residuals 39 456331 11701
---
Signif. codes: 0 ‘***’ 0.001 ‘**’ 0.01 ‘*’ 0.05 ‘.’ 0.1 ‘ ’ 1
