## Supplemental file 5 for "Reconstructing the transcriptional ontogeny of maize and sorghum supports an inverse hourglass model of inflorescence development"

### Sheet: Sheet1
Phylostrata	Positive_PS	Positive_Total	Negative_Total	PS_Total	Hypergeometric_p-value
PS1	575	1764	37704	14144	0.998395
PS2	406	1764	37704	9710	0.947197
PS3	116	1764	37704	2776	0.791747
PS4	83	1764	37704	1981	0.747132
PS5	112	1764	37704	2918	0.963168
PS6	15	1764	37704	234	0.103884
PS7	62	1764	37704	1372	0.482997
PS8	41	1764	37704	880	0.414556
PS9	3	1764	37704	34	0.193171
PS10	2	1764	37704	127	0.979267
PS11	11	1764	37704	195	0.257054
PS12	3	1764	37704	86	0.745056
PS13	54	1764	37704	1217	0.542207
PS14	13	1764	37704	362	0.8257
PS15	4	1764	37704	149	0.90429
PS16	87	1764	37704	3283	1
